# An iron (II) dependent oxygenase performs the last missing step of plant lysine catabolism

**DOI:** 10.1101/2020.01.30.927905

**Authors:** Mitchell G. Thompson, Jacquelyn M. Blake-Hedges, Jose Henrique Pereira, John A. Hangasky, Michael S. Belcher, William M. Moore, Jesus F. Barajas, Pablo Cruz-Morales, Lorenzo J. Washington, Robert W. Haushalter, Christopher B. Eiben, Yuzhong Liu, Will Skyrud, Veronica T. Benites, Tyler P. Barnum, Edward E. K. Baidoo, Henrik V. Scheller, Michael A. Marletta, Patrick M. Shih, Paul D. Adams, Jay D. Keasling

## Abstract

Due to low abundance in many staple food crops, the essential amino acid lysine must be produced industrially to meet global food supply needs. Despite intensive study, manipulation, and agricultural importance, the steps of plant lysine catabolism beyond the 2-oxoadipate (2OA) intermediate remain undescribed. Recently we described a missing step in the D-lysine catabolic pathway of the bacterium *Pseudomonas putida* in which 2OA is converted to D-2-hydroxyglutarate (D2HG) via hydroxyglutarate synthase (HglS), an enzyme belonging to the previously uncharacterized DUF1338 protein family. Here we solve the structure of HglS to 1.1Å resolution in the substrate-free form and in complex with 2OA. Structural similarity to hydroxymandelate synthase suggested a successive decarboxylation and intramolecular hydroxylation mechanism forming 2HG in a Fe(II)- and O_2_-dependent manner, which is validated experimentally. 2OA specificity was mediated by a single arginine (R74), highly conserved across nearly all DUF1338 family proteins, including in 76% of plant enzymes. In *Arabidopsis thaliana*, a DUF1338 homolog is coexpressed with known lysine catabolism enzymes, and mutants show significant germination rate defects consistent with disrupted lysine catabolism. Structural and biochemical analysis of the *Oryza sativa* homolog FLO7 revealed identical activity to HglS despite low sequence identity. Our results suggest that nearly all DUF1338 containing enzymes likely catalyze the same biochemical reaction, exerting the same physiological function across bacteria and eukaryotes.

**Significance:** To meet human demands, millions of tons of lysine are produced by bacterial fermentation annually due to its low abundance in staple crops. Here, we show the last missing step of lysine catabolism in nearly all plant endosperms is likely catalyzed by an iron-dependant DUF1338-containing enzyme homologous to the bacterial hydroxyglutarate synthase. Structural and bioninformatic analyses of DUF1338-containing enzymes showed high conservation of critical catalytic and specificity-conferring residues across multiple domains of life despite low sequence identity. These results suggest that the DUF1338 family evolved a specific physiological function within lysine catabolism across multiple domains of life.
