## Supplemental Table 1 for "An iron (II) dependent oxygenase performs the last missing step of plant lysine catabolism"

### Sheet: VAST_results
PDB C D	Ali. Len.	SCORE	P-VAL	RMSD	%Id	Description
1EIL A 1	93	11.4	0.0001	2.2	10.8	2,3-Dihydroxybiphenyl-1,2-Dioxygenase
2R5V A 1	114	11.6	0.0002	2.7	13.2	Hydroxymandelate Synthase Crystal Structure
4HUZ A 1	119	12	0.0003	2.9	16.8	2,6-dichloro-p-hydroquinone 1,2-dioxygenase
1MPY A 1	98	11.4	0.0003	2.6	15.3	Structure Of Catechol 2,3-Dioxygenase (Metapyrocatechase) From Pseudomonas Putida Mt-2
3P8A A 2	73	9.3	0.0003	2.5	6.8	Crystal Structure Of A Hypothetical Protein From Staphylococcus Aureusÿ
3VB0 A 1	92	11.7	0.0005	2.6	9.8	Crystal Structure Of 2,2',3-trihydroxybiphenyl 1,2-dioxygenase From Dibenzofuran-degrading Sphingomonas Wittichii Strain Rw1
1EIL A 2	96	11.6	0.0007	2.4	13.5	2,3-Dihydroxybiphenyl-1,2-Dioxygenase
2ZI8 A 1	93	10.9	0.0007	2.5	12.9	Crystal Structure Of The Hsac Extradiol Dioxygenase From M. Tuberculosis In Complex With 3,4-Dihydroxy-9,10- Seconandrost-1,3,5(10)-Triene-9,17-Dione (Dhsa)ÿ
3B59 A 2	95	10.8	0.0013	2.4	16.8	Crystal Structure Of The Mn(Ii)-Bound Glyoxalase From Novosphingobium Aromaticivorans
5EC3 A 1	125	10.8	0.0028	2.9	12	Structural Insight Into The Catalyitc Mechanism Of Human 4- Hydroxyphenylpyruvate Dioxygenase
1CJX B 1	99	10.7	0.0031	2.9	15.2	Crystal Structure Of Pseudomonas Fluorescens Hppd
3LM4 D 2	104	11.1	0.0034	3	8.7	Crystal Structure Of 2,3-Dihydroxy Biphenyl Dioxygenase From Rhodococcus Sp. (Strain Rha1)ÿ
4RT5 A	78	9.1	0.0038	2.6	10.3	The Crystal Structure Of A Glyoxalase/bleomycin Resistance Protein/dioxygenase Protein From Planctomyces Limnophilus Dsm 3776
5EC3 A 2	127	12.4	0.0047	2.5	15	Structural Insight Into The Catalyitc Mechanism Of Human 4- Hydroxyphenylpyruvate Dioxygenase
5BWH B 1	91	9.7	0.005	2.8	9.9	Structure Of H200c Variant Of Homoprotocatechuate 2,3-dioxygenase From B.fuscum In Complex With Hpca At 1.46 Ang Resolution
3FCD B	76	9.6	0.0072	2.6	7.9	Crystal Structure Of A Putative Glyoxalase From An Environmental Bacteria
1SP8 D 2	114	11.5	0.0079	2.9	17.5	4-Hydroxyphenylpyruvate Dioxygenase
2RK9 B	89	9.5	0.0086	3.1	6.7	The Crystal Structure Of A GlyoxalaseBLEOMYCIN RESISTANCE ProteinDIOXYGENASE SUPERFAMILY MEMBER FROM VIBRIO Splendidus 12b01
3E0R A	84	12	0.0087	2.2	7.1	Crystal Structure Of Cppa Protein From Streptococcus Pneumoniae Tigr4
1JC5 B	124	10.5	0.0089	3	12.9	Crystal Structure Of Native Methylmalonyl-Coa Epimerase
1CJX B	132	14.7	0.0095	2.4	18.2	Crystal Structure Of Pseudomonas Fluorescens Hppd
2P25 A 1	50	6.8	0.0105	1.8	6	The Crystal Structure Of The Glyoxylase Family Protein From Enterococcus Faecalis
3OA4 A	111	9.3	0.0199	3	11.7	Crystal Structure Of Hypothetical Protein Bh1468 From Bacillus Halodurans C-125ÿ
2ZI8 A	107	13.2	0.0209	2.9	15	Crystal Structure Of The Hsac Extradiol Dioxygenase From M. Tuberculosis In Complex With 3,4-Dihydroxy-9,10- Seconandrost-1,3,5(10)-Triene-9,17-Dione (Dhsa)ÿ
2EHZ A 1	96	9.9	0.0229	2.5	11.5	Anaerobic Crystal Structure Analysis Of 1,2- Dihydroxynaphthalene Dioxygenase From Pseudomonas Sp. Strain C18 Complexed With 4-Methylcatechol
2EHZ A 2	97	10.6	0.024	2.7	12.4	Anaerobic Crystal Structure Analysis Of 1,2- Dihydroxynaphthalene Dioxygenase From Pseudomonas Sp. Strain C18 Complexed With 4-Methylcatechol
4NB1 B 1	35	6.6	0.025	1.5	8.6	Crystal Structure Of Fosb From Staphylococcus Aureus At 1.80 Angstrom Resolution With L-cysteine-cys9 Disulfide
5BWH B 2	84	9.8	0.0327	2.4	13.1	Structure Of H200c Variant Of Homoprotocatechuate 2,3-dioxygenase From B.fuscum In Complex With Hpca At 1.46 Ang Resolution
1LQO A 1	38	6.5	0.044	1.9	13.2	Crystal Strucure Of The Fosfomycin Resistance Protein A (Fosa) Containing Bound Thallium Cations
1MPY A 2	82	10.2	0.0491	2.2	12.2	Structure Of Catechol 2,3-Dioxygenase (Metapyrocatechase) From Pseudomonas Putida Mt-2
3IUZ A	256	22.1	10e-12.8	2.9	20.3	Crystal Structure Of Putative Glyoxalase Superfamily Protein (Yp_299723.1) From Ralstonia Eutropha Jmp134 At 1.90 A Resolutionÿ
3LHO A	218	21.4	10e-14.3	2.7	21.1	Crystal Structure Of Putative Hydrolase (Yp_751971.1) From Shewanella Frigidimarina Ncimb 400 At 1.80 A Resolutionÿ
2RJB A 1	306	28.4	10e-25.6	0.9	62.4	Crystal Structure Of Uncharacterized Protein Ydcj (Sf1787) From Shigella Flexneri Which Includes Domain Duf1338. Northeast Structural Genomics Consortium Target Sfr276
1F1U A 1	91	10.8	10e-4.1	2.7	12.1	Crystal Structure Of Homoprotocatechuate 2,3-Dioxygenase From Arthrobacter Globiformis (Native, Low Temperature)
3VB0 A 2	101	11.7	10e-4.2	2.5	13.9	Crystal Structure Of 2,2',3-trihydroxybiphenyl 1,2-dioxygenase From Dibenzofuran-degrading Sphingomonas Wittichii Strain Rw1
2RJB A 3	94	8.8	10e-4.8	0.8	52.1	Crystal Structure Of Uncharacterized Protein Ydcj (Sf1787) From Shigella Flexneri Which Includes Domain Duf1338. Northeast Structural Genomics Consortium Target Sfr276
2RJB A	408	43.6	10e-43.8	1.3	59.1	Crystal Structure Of Uncharacterized Protein Ydcj (Sf1787) From Shigella Flexneri Which Includes Domain Duf1338. Northeast Structural Genomics Consortium Target Sfr276
1SP8 D 1	118	12.8	10e-5.2	2.9	11.9	4-Hydroxyphenylpyruvate Dioxygenase
1ZSW A 1	104	12.2	10e-5.2	2.3	13.5	Crystal Structure Of Bacillus Cereus Metallo Protein From Glyoxalase Family
2R5V A 2	133	13.7	10e-5.3	2.3	12.8	Hydroxymandelate Synthase Crystal Structure
3B59 A 1	100	11.9	10e-5.3	2.7	18	Crystal Structure Of The Mn(Ii)-Bound Glyoxalase From Novosphingobium Aromaticivorans
1CJX B 2	125	13.8	10e-5.5	2.3	19.2	Crystal Structure Of Pseudomonas Fluorescens Hppd
2ZI8 A 2	99	12.8	10e-6.0	2.7	15.2	Crystal Structure Of The Hsac Extradiol Dioxygenase From M. Tuberculosis In Complex With 3,4-Dihydroxy-9,10- Seconandrost-1,3,5(10)-Triene-9,17-Dione (Dhsa)ÿ
3LM4 D 1	97	12.2	10e-6.6	2.6	8.2	Crystal Structure Of 2,3-Dihydroxy Biphenyl Dioxygenase From Rhodococcus Sp. (Strain Rha1)ÿ
3E0R A 1	82	12	10e-7.0	2.3	7.3	Crystal Structure Of Cppa Protein From Streptococcus Pneumoniae Tigr4
